# Extensive photophysiological variation in wild barley is linked to environmental origin

**DOI:** 10.1101/2025.03.28.645825

**Authors:** Matthieu Breil-Aubert, Katie Shaw, Jessica Royles, Cris Sales, Julia Walter, Georgia Taylor, Richard Vath, Eyal Bdolach, Lalit Dev Tiwari, Jyotirmaya Mathan, Tracy Lawson, Eyal Fridman, Johannes Kromdijk, John N Ferguson

## Abstract

- Intraspecific variation between crop wild relatives (CWRs) represents a source of untapped genetic diversity for crop improvement. At the same time, improving photosynthesis in crops has the potential to enhance yield. Thus, exploring variation for photophysiology within CWRs is an important, yet underexplored, research area.
- We describe a common garden experiment where 320 wild barley accessions were grown across two seasons. A photophysiology phenotyping pipeline was employed to quantify >30 traits within this diversity panel. Population genetics, genome-wide association analyses (GWAS) and deep phenotyping were performed to address local adaptation hypotheses.
- Heritable variation was detected across this photophysiological spectrum, with genotype-by-environment (GxE) interactions being prevalent. Evidence for local adaptation was observed in the form of subpopulation differences, signals of selection, and allele frequency variation associated to markers identified via GWAS. Phenotyping of representative accessions across distinct water availabilities highlighted a role for stomatal conductance (*g*_s_) in adaptation to dry environments.
- We identified substantial variation in key photosynthesis-associated traits in a CWR closely related to barley, an economically important crop species. Our results demonstrate that this variation is partially due to local adaptation, where plasticity in *g*_s_ appears important for maintaining photosynthesis and biomass accumulation in water restricted conditions.
