## Supplemental Tables for "Extensive photophysiological variation in wild barley is linked to environmental origin"

### Sheet: Supporting Table S1
Supporting Table S1.List of accessions comprising both common garden experiments
Accession	Subpopulation assignment	Included in 2021 common garden experiment?	Included in 2022 common garden experiment?	Included in Chang et al. (2022)	A-ci curve in 2021	A-ci curve in 2022
B1K-01-08	Desert_Jordan	No	No	Yes	No	No
B1K-01-12	Desert_Jordan	No	No	Yes	No	No
B1K-01-16	Desert_Jordan	No	No	Yes	No	No
B1K-01-20	Admix	Yes	Yes	Yes	No	Yes
B1K-02-01	Desert_Negev	Yes	Yes	No	No	No
B1K-02-02	Desert_Negev	Yes	Yes	Yes	Yes	Yes
B1K-02-04	Desert_Negev	Yes	Yes	No	No	No
B1K-02-05	Desert_Negev	Yes	No	Yes	No	No
B1K-02-06	Desert_Negev	Yes	Yes	No	No	No
B1K-02-10	Desert_Negev	Yes	No	No	No	No
B1K-02-12	Desert_Negev	Yes	Yes	No	No	No
B1K-02-13	Desert_Negev	Yes	Yes	Yes	No	No
B1K-02-14	Desert_Negev	Yes	Yes	No	No	No
B1K-02-16	Desert_Negev	Yes	Yes	No	No	No
B1K-02-18	Desert_Negev	Yes	No	Yes	No	No
B1K-03-03	Costal_Sharon	Yes	Yes	No	No	No
B1K-03-04	Costal_Sharon	Yes	No	Yes	No	No
B1K-03-09	Costal_Sharon	Yes	Yes	Yes	No	No
B1K-03-10	Costal_Sharon	Yes	Yes	No	No	No
B1K-03-11	Costal_Sharon	Yes	Yes	No	No	No
B1K-03-14	Costal_Sharon	Yes	Yes	No	No	Yes
B1K-03-16	Costal_Sharon	Yes	Yes	Yes	No	No
B1K-03-17	Costal_Sharon	Yes	Yes	Yes	Yes	Yes
B1K-04-03	Admix	Yes	Yes	No	Yes	Yes
B1K-04-04	Admix	Yes	Yes	Yes	No	No
B1K-04-08	Admix	Yes	Yes	No	No	No
B1K-04-12	Admix	Yes	Yes	Yes	No	No
B1K-04-13	Admix	No	No	Yes	No	No
B1K-04-18	Admix	No	No	No	No	No
B1K-04-19	Admix	Yes	Yes	No	No	No
B1K-04-20	Admix	Yes	Yes	No	No	No
B1K-05-03	Desert_Jordan	Yes	Yes	No	Yes	Yes
B1K-05-07	Desert_Jordan	Yes	Yes	Yes	No	No
B1K-05-08	Desert_Jordan	Yes	Yes	No	Yes	Yes
B1K-05-10	Desert_Jordan	Yes	Yes	Yes	No	No
B1K-05-12	Desert_Jordan	Yes	Yes	No	Yes	Yes
B1K-05-13	Desert_Jordan	Yes	Yes	No	No	No
B1K-05-15	Desert_Jordan	No	No	No	No	No
B1K-05-16	Desert_Jordan	Yes	Yes	No	No	No
B1K-05-17	Desert_Jordan	Yes	Yes	No	No	No
B1K-05-19	Desert_Jordan	No	No	No	No	No
B1K-06-01	Admix	Yes	Yes	No	No	No
B1K-06-03	Admix	No	No	No	No	No
B1K-06-06	Admix	Yes	Yes	No	No	No
B1K-06-07	Admix	Yes	Yes	No	No	No
B1K-06-10	Admix	Yes	Yes	No	No	No
B1K-06-11	Admix	No	No	No	No	No
B1K-06-12	Admix	No	No	Yes	No	No
B1K-06-14	Admix	Yes	No	Yes	No	No
B1K-06-15	Admix	Yes	Yes	No	No	No
B1K-06-19	Mediterranean_Jordan	Yes	Yes	No	Yes	Yes
B1K-06-20	Admix	Yes	Yes	No	No	No
B1K-07-02	Mediterranean_Jordan	Yes	No	Yes	No	No
B1K-07-03	Mediterranean_Jordan	No	No	No	No	No
B1K-07-05	Mediterranean_Jordan	Yes	No	Yes	No	No
B1K-07-11	Mediterranean_Jordan	No	No	No	No	No
B1K-07-16	Mediterranean_Jordan	No	No	No	No	No
B1K-07-17	Mediterranean_Jordan	No	No	No	No	No
B1K-08-01	Mediterranean_Jordan	Yes	Yes	Yes	No	Yes
B1K-08-02	Mediterranean_Jordan	Yes	Yes	No	No	Yes
B1K-08-03	Mediterranean_Jordan	Yes	Yes	No	Yes	Yes
B1K-08-05	Mediterranean_Jordan	Yes	Yes	No	No	No
B1K-08-06	Mediterranean_Jordan	Yes	Yes	No	Yes	Yes
B1K-08-08	Mediterranean_Jordan	Yes	Yes	No	No	No
B1K-08-09	Mediterranean_Jordan	Yes	Yes	No	Yes	Yes
B1K-08-10	Mediterranean_Jordan	Yes	Yes	Yes	No	Yes
B1K-08-15	Mediterranean_Jordan	Yes	Yes	No	No	No
B1K-08-16	Mediterranean_Jordan	Yes	Yes	No	No	No
B1K-08-17	Mediterranean_Jordan	Yes	Yes	No	No	No
B1K-08-18	Mediterranean_Jordan	Yes	Yes	Yes	No	No
B1K-09-01	Steppe_Jerusalem	Yes	Yes	No	No	No
B1K-09-03	Steppe_Jerusalem	Yes	Yes	No	No	Yes
B1K-09-04	Steppe_Jerusalem	Yes	Yes	No	No	No
B1K-09-07	Admix	Yes	Yes	Yes	No	No
B1K-09-09	Admix	Yes	Yes	No	No	No
B1K-09-10	Admix	Yes	Yes	Yes	No	Yes
B1K-09-11	Admix	Yes	Yes	No	No	No
B1K-09-16	Admix	Yes	Yes	Yes	No	No
B1K-09-18	Admix	Yes	Yes	Yes	No	Yes
B1K-10-01	Steppe_Jerusalem	Yes	Yes	Yes	Yes	Yes
B1K-10-03	Steppe_Jerusalem	Yes	Yes	No	No	No
B1K-10-05	Steppe_Jerusalem	No	No	Yes	No	No
B1K-10-10	Steppe_Jerusalem	Yes	No	Yes	No	No
B1K-10-12	Steppe_Jerusalem	Yes	Yes	No	No	No
B1K-10-13	Steppe_Jerusalem	Yes	Yes	Yes	No	No
B1K-10-18	Admix	Yes	Yes	Yes	No	No
B1K-11-04	Desert_Negev	Yes	Yes	No	No	No
B1K-11-05	Steppe_Jerusalem	Yes	Yes	No	No	No
B1K-11-09	Desert_Negev	Yes	Yes	No	No	No
B1K-11-10	Desert_Negev	Yes	No	No	Yes	No
B1K-11-11	Desert_Negev	No	No	Yes	No	No
B1K-11-15	Admix	Yes	Yes	No	No	No
B1K-11-16	Desert_Negev	Yes	Yes	No	No	No
B1K-11-18	Desert_Negev	Yes	Yes	No	No	No
B1K-11-19	Desert_Negev	No	No	Yes	No	No
B1K-11-20	Desert_Negev	Yes	Yes	No	No	No
B1K-12-03	Desert_Jordan	Yes	No	Yes	No	No
B1K-12-05	Desert_Jordan	Yes	Yes	Yes	No	No
B1K-12-06	Desert_Jordan	Yes	Yes	Yes	No	No
B1K-12-10	Desert_Jordan	Yes	Yes	Yes	Yes	Yes
B1K-12-13	Desert_Jordan	No	No	No	No	No
B1K-12-17	Desert_Jordan	No	No	Yes	No	No
B1K-13-03	Mediterranean_North	Yes	Yes	No	Yes	Yes
B1K-13-06	Mediterranean_North	Yes	No	No	No	No
B1K-13-10	Mediterranean_North	Yes	Yes	Yes	No	No
B1K-13-14	Mediterranean_North	Yes	Yes	Yes	No	No
B1K-13-15	Mediterranean_North	Yes	Yes	No	No	No
B1K-13-20	Mediterranean_North	Yes	No	Yes	Yes	No
B1K-14-01	Mediterranean_North	Yes	Yes	No	No	No
B1K-14-04	Mediterranean_North	Yes	Yes	No	Yes	Yes
B1K-14-06	Mediterranean_North	Yes	No	No	No	No
B1K-14-09	Mediterranean_North	No	No	No	No	No
B1K-14-12	Mediterranean_North	Yes	No	Yes	No	No
B1K-14-13	Mediterranean_North	Yes	No	Yes	No	No
B1K-14-17	Mediterranean_North	Yes	Yes	Yes	No	Yes
B1K-15-04	Mediterranean_North	Yes	Yes	Yes	No	No
B1K-15-05	Mediterranean_North	Yes	Yes	No	Yes	Yes
B1K-15-06	Mediterranean_North	Yes	Yes	No	No	Yes
B1K-15-07	Mediterranean_North	Yes	Yes	Yes	No	No
B1K-15-12	Mediterranean_North	Yes	No	Yes	No	No
B1K-15-15	Mediterranean_North	No	No	Yes	No	No
B1K-15-17	Mediterranean_North	Yes	Yes	No	No	No
B1K-15-19	Mediterranean_North	Yes	Yes	Yes	No	No
B1K-15-20	Mediterranean_North	Yes	Yes	No	No	No
B1K-16-01	Admix	Yes	No	Yes	No	No
B1K-16-06	Admix	Yes	Yes	Yes	No	No
B1K-16-10	Admix	Yes	Yes	Yes	No	No
B1K-16-15	Admix	Yes	Yes	Yes	No	No
B1K-16-19	Admix	No	No	No	No	No
B1K-16-20	Admix	Yes	No	No	No	No
B1K-17-01	Steppe_Jerusalem	Yes	Yes	No	No	Yes
B1K-17-03	Steppe_Jerusalem	Yes	Yes	No	No	No
B1K-17-07	Steppe_Jerusalem	Yes	No	Yes	No	No
B1K-17-10	Steppe_Jerusalem	Yes	No	Yes	No	No
B1K-17-13	Steppe_Jerusalem	Yes	Yes	Yes	No	No
B1K-17-17	Steppe_Jerusalem	Yes	Yes	Yes	Yes	Yes
B1K-17-18	Steppe_Jerusalem	Yes	Yes	No	No	No
B1K-18-02	Steppe_Jerusalem	Yes	Yes	No	No	No
B1K-18-03	Steppe_Jerusalem	Yes	Yes	Yes	No	No
B1K-18-05	Steppe_Jerusalem	Yes	Yes	No	No	No
B1K-18-09	Admix	Yes	Yes	Yes	No	No
B1K-18-11	Admix	No	No	No	No	No
B1K-18-16	Steppe_Jerusalem	Yes	No	Yes	Yes	No
B1K-18-17	Steppe_Jerusalem	Yes	No	Yes	No	No
B1K-18-18	Steppe_Jerusalem	Yes	Yes	No	No	No
B1K-19-01	Mediterranean_North	Yes	Yes	Yes	Yes	Yes
B1K-19-05	Mediterranean_Sharon	Yes	Yes	No	No	No
B1K-19-08	Admix	Yes	Yes	Yes	No	No
B1K-19-12	Admix	Yes	Yes	No	Yes	Yes
B1K-19-15	Mediterranean_North	Yes	Yes	Yes	No	No
B1K-19-20	Steppe_Jerusalem	Yes	Yes	Yes	Yes	Yes
B1K-20-01	Admix	Yes	Yes	No	No	No
B1K-20-02	Admix	Yes	No	Yes	Yes	No
B1K-20-07	Admix	Yes	Yes	Yes	No	Yes
B1K-20-08	Admix	Yes	Yes	No	No	No
B1K-20-10	Admix	Yes	Yes	Yes	No	No
B1K-20-11	Admix	Yes	No	No	No	No
B1K-20-13	Admix	Yes	Yes	Yes	Yes	Yes
B1K-20-17	Mediterranean_North	Yes	No	Yes	No	No
B1K-20-20	Mediterranean_North	Yes	Yes	No	No	No
B1K-21-02	Mediterranean_Sharon	Yes	No	No	No	No
B1K-21-03	Mediterranean_Sharon	Yes	Yes	No	Yes	No
B1K-21-08	Mediterranean_Sharon	Yes	No	Yes	No	No
B1K-21-09	Mediterranean_Sharon	No	No	No	No	No
B1K-21-10	Mediterranean_Sharon	Yes	Yes	No	No	Yes
B1K-21-11	Mediterranean_Sharon	Yes	Yes	Yes	Yes	Yes
B1K-21-15	Admix	Yes	Yes	No	No	No
B1K-21-20	Mediterranean_Sharon	Yes	No	Yes	No	No
B1K-22-02	Mediterranean_Jordan	Yes	Yes	No	No	No
B1K-22-03	Mediterranean_Jordan	Yes	No	Yes	No	No
B1K-22-06	Mediterranean_Jordan	Yes	Yes	Yes	No	No
B1K-22-08	Admix	Yes	Yes	No	No	No
B1K-22-09	Admix	Yes	Yes	No	No	No
B1K-22-10	Admix	Yes	Yes	Yes	No	No
B1K-22-12	Mediterranean_Jordan	Yes	Yes	No	No	No
B1K-22-13	Admix	Yes	No	No	No	No
B1K-22-14	Mediterranean_Sharon	Yes	Yes	No	No	No
B1K-22-16	Mediterranean_Jordan	Yes	Yes	No	No	No
B1K-22-18	Admix	Yes	Yes	No	No	No
B1K-23-01	Mediterranean_Sharon	Yes	Yes	No	No	No
B1K-23-02	Mediterranean_Sharon	Yes	Yes	No	No	No
B1K-23-06	Mediterranean_Sharon	Yes	No	Yes	No	No
B1K-23-07	Mediterranean_Sharon	Yes	Yes	No	No	No
B1K-23-11	Mediterranean_Sharon	Yes	Yes	No	No	No
B1K-23-12	Admix	Yes	Yes	No	Yes	Yes
B1K-23-14	Admix	Yes	No	Yes	No	No
B1K-23-19	Admix	Yes	Yes	No	No	No
B1K-24-01	Mediterranean_Sharon	Yes	NA	No	Yes	No
B1K-24-02	Mediterranean_Sharon	Yes	Yes	Yes	No	No
B1K-24-03	Mediterranean_Sharon	Yes	Yes	Yes	No	Yes
B1K-24-05	Mediterranean_Gailee	Yes	Yes	No	No	No
B1K-24-07	Mediterranean_Sharon	Yes	Yes	No	No	Yes
B1K-24-09	Mediterranean_Sharon	Yes	Yes	No	No	No
B1K-24-10	Mediterranean_Sharon	Yes	Yes	Yes	No	No
B1K-24-13	Mediterranean_Sharon	Yes	Yes	Yes	No	No
B1K-24-16	Mediterranean_Sharon	Yes	Yes	No	No	No
B1K-24-18	Mediterranean_Sharon	Yes	Yes	Yes	Yes	Yes
B1K-25-01	Mediterranean_Sharon	Yes	Yes	Yes	No	No
B1K-25-05	Mediterranean_Sharon	Yes	No	Yes	No	No
B1K-25-08	Mediterranean_Sharon	Yes	Yes	No	No	Yes
B1K-25-09	Mediterranean_Sharon	Yes	Yes	No	No	Yes
B1K-25-13	Mediterranean_Sharon	Yes	Yes	No	Yes	Yes
B1K-25-15	Mediterranean_Sharon	Yes	Yes	Yes	No	No
B1K-25-20	Mediterranean_Sharon	Yes	Yes	Yes	Yes	Yes
B1K-26-03	Mediterranean_North	Yes	Yes	No	Yes	Yes
B1K-26-05	Mediterranean_North	Yes	Yes	No	No	No
B1K-26-08	Mediterranean_North	Yes	Yes	Yes	No	No
B1K-26-09	Mediterranean_North	Yes	Yes	No	No	No
B1K-26-11	Mediterranean_North	Yes	No	No	No	No
B1K-26-13	Mediterranean_North	Yes	Yes	No	No	Yes
B1K-26-16	Mediterranean_North	Yes	Yes	Yes	No	Yes
B1K-26-17	Mediterranean_North	Yes	No	Yes	No	No
B1K-27-02	Mediterranean_Gailee	Yes	No	Yes	Yes	No
B1K-27-08	Mediterranean_North	Yes	Yes	No	No	No
B1K-27-11	Mediterranean_Gailee	Yes	Yes	Yes	Yes	Yes
B1K-27-15	Mediterranean_Gailee	Yes	Yes	Yes	No	Yes
B1K-27-19	Mediterranean_Gailee	Yes	Yes	Yes	No	Yes
B1K-28-01	Mediterranean_Gailee	Yes	Yes	Yes	No	No
B1K-28-07	Mediterranean_Gailee	Yes	Yes	Yes	No	No
B1K-28-10	Mediterranean_North	Yes	Yes	No	No	Yes
B1K-28-13	Mediterranean_Gailee	Yes	Yes	No	Yes	No
B1K-28-15	Mediterranean_Gailee	Yes	Yes	Yes	No	No
B1K-28-17	Mediterranean_Gailee	Yes	Yes	Yes	No	No
B1K-29-02	Mediterranean_Gailee	Yes	Yes	Yes	No	No
B1K-29-05	Mediterranean_Gailee	Yes	No	Yes	No	No
B1K-29-13	Mediterranean_Gailee	Yes	Yes	Yes	No	No
B1K-29-20	Mediterranean_Gailee	Yes	Yes	Yes	No	No
B1K-30-03	Mediterranean_North	Yes	Yes	Yes	No	No
B1K-30-07	Mediterranean_Sharon	Yes	Yes	Yes	No	No
B1K-30-11	Mediterranean_North	Yes	Yes	No	No	No
B1K-30-13	Steppe_Jerusalem	Yes	Yes	Yes	No	Yes
B1K-30-20	Mediterranean_North	Yes	Yes	Yes	No	Yes
B1K-31-01	Desert_Negev	Yes	Yes	Yes	No	Yes
B1K-31-05	Desert_Negev	Yes	Yes	Yes	No	Yes
B1K-31-11	Mediterranean_Gailee	Yes	Yes	No	No	No
B1K-31-15	Mediterranean_Gailee	Yes	Yes	No	No	No
B1K-31-19	Desert_Negev	Yes	Yes	Yes	Yes	Yes
B1K-32-02	Mediterranean_Jordan	Yes	Yes	Yes	No	No
B1K-32-08	Desert_Negev	Yes	Yes	No	No	No
B1K-32-09	Mediterranean_Jordan	Yes	Yes	Yes	No	No
B1K-32-13	Mediterranean_North	Yes	Yes	Yes	No	No
B1K-32-18	Mediterranean_Jordan	Yes	Yes	Yes	No	No
B1K-32-20	Mediterranean_Jordan	Yes	Yes	No	No	No
B1K-33-03	Desert_Negev	Yes	Yes	No	No	No
B1K-33-06	Admix	Yes	No	Yes	No	No
B1K-33-09	Desert_Negev	Yes	Yes	No	No	No
B1K-33-12	Mediterranean_Gailee	Yes	Yes	Yes	No	No
B1K-33-13	Desert_Negev	No	No	Yes	No	No
B1K-33-19	Desert_Negev	Yes	Yes	Yes	No	No
B1K-34-02	Desert_Negev	Yes	Yes	No	No	No
B1K-34-05	Mediterranean_Jordan	Yes	Yes	No	No	No
B1K-34-06	Desert_Negev	Yes	Yes	Yes	No	Yes
B1K-34-10	Desert_Negev	Yes	Yes	Yes	No	No
B1K-34-14	Desert_Negev	Yes	No	No	No	No
B1K-34-19	Desert_Negev	Yes	Yes	No	No	No
B1K-34-20	Desert_Negev	Yes	Yes	Yes	Yes	Yes
B1K-35-03	Steppe_Jerusalem	Yes	Yes	Yes	No	No
B1K-35-04	Steppe_Jerusalem	Yes	Yes	Yes	No	No
B1K-35-07	Steppe_Jerusalem	Yes	Yes	No	No	No
B1K-35-08	Steppe_Jerusalem	Yes	Yes	Yes	No	No
B1K-35-11	Steppe_Jerusalem	Yes	Yes	Yes	No	Yes
B1K-35-13	Admix	Yes	Yes	No	No	No
B1K-35-19	Steppe_Jerusalem	Yes	Yes	Yes	No	Yes
B1K-35-20	Steppe_Jerusalem	Yes	Yes	No	No	No
B1K-36-02	Mediterranean_Gailee	Yes	Yes	Yes	No	Yes
B1K-36-04	Mediterranean_Gailee	Yes	Yes	No	Yes	No
B1K-36-06	Mediterranean_Gailee	Yes	Yes	Yes	No	Yes
B1K-36-11	Mediterranean_Gailee	Yes	Yes	Yes	No	No
B1K-36-15	Mediterranean_Gailee	Yes	Yes	Yes	No	Yes
B1K-36-16	Mediterranean_Gailee	Yes	Yes	No	No	No
B1K-36-19	Mediterranean_Gailee	Yes	Yes	No	No	No
B1K-37-02	Mediterranean_Gailee	Yes	Yes	No	No	No
B1K-37-06	Mediterranean_Gailee	Yes	Yes	No	No	No
B1K-37-11	Mediterranean_Gailee	Yes	Yes	No	No	Yes
B1K-37-15	Mediterranean_Gailee	Yes	Yes	Yes	No	No
B1K-37-19	Mediterranean_Gailee	Yes	Yes	Yes	No	No
B1K-37-20	Mediterranean_Gailee	Yes	Yes	No	No	Yes
B1K-38-01	Mediterranean_North	Yes	Yes	Yes	No	No
B1K-38-08	Mediterranean_North	Yes	Yes	Yes	No	No
B1K-38-12	Mediterranean_North	Yes	Yes	No	No	No
B1K-38-14	Mediterranean_North	Yes	Yes	Yes	No	No
B1K-38-20	Mediterranean_North	Yes	Yes	Yes	No	No
B1K-39-02	Mediterranean_North	Yes	Yes	Yes	No	No
B1K-39-07	Steppe_Jerusalem	Yes	Yes	No	No	No
B1K-39-12	Mediterranean_North	Yes	Yes	No	No	No
B1K-39-16	Mediterranean_North	Yes	Yes	No	No	No
B1K-40-02	Admix	Yes	No	Yes	No	No
B1K-40-08	Mediterranean_North	No	No	Yes	No	No
B1K-40-11	Mediterranean_North	Yes	Yes	Yes	No	No
B1K-40-16	Mediterranean_North	No	No	Yes	No	No
B1K-40-17	Mediterranean_North	Yes	Yes	Yes	No	No
B1K-41-03	Mediterranean_North	Yes	Yes	Yes	No	No
B1K-41-08	Admix	Yes	Yes	Yes	No	No
B1K-41-11	Mediterranean_Gailee	Yes	Yes	Yes	No	No
B1K-41-13	Mediterranean_Gailee	Yes	Yes	Yes	No	No
B1K-41-18	Mediterranean_North	Yes	Yes	Yes	No	No
B1K-42-01	Mediterranean_North	Yes	Yes	Yes	No	Yes
B1K-42-05	Mediterranean_North	No	No	No	No	No
B1K-42-07	Mediterranean_North	Yes	Yes	No	Yes	Yes
B1K-42-10	Steppe_Jerusalem	Yes	Yes	No	No	No
B1K-42-16	Mediterranean_North	Yes	Yes	No	No	No
B1K-42-17	Admix	Yes	No	No	No	No
B1K-42-19	Admix	Yes	No	No	No	No
B1K-43-01	Mediterranean_North	No	No	No	No	No
B1K-43-04	Mediterranean_Gailee	Yes	Yes	No	No	No
B1K-43-05	Mediterranean_Gailee	Yes	Yes	No	No	No
B1K-43-11	Mediterranean_Gailee	Yes	Yes	Yes	No	Yes
B1K-43-14	Mediterranean_Gailee	Yes	Yes	Yes	No	Yes
B1K-43-15	Mediterranean_North	Yes	Yes	Yes	No	Yes
B1K-43-19	Mediterranean_Gailee	No	No	Yes	No	No
B1K-43-20	Mediterranean_Gailee	Yes	Yes	No	No	No
B1K-44-02	Admix	Yes	Yes	No	Yes	Yes
B1K-44-06	Steppe_Jerusalem	Yes	No	No	No	No
B1K-44-09	Admix	Yes	Yes	Yes	No	Yes
B1K-44-14	Admix	Yes	Yes	No	No	No
B1K-44-20	Steppe_Jerusalem	Yes	Yes	Yes	No	No
B1K-45-02	Admix	Yes	No	Yes	No	No
B1K-45-05	Admix	Yes	Yes	No	No	Yes
B1K-45-09	Mediterranean_North	Yes	No	Yes	No	No
B1K-45-10	Mediterranean_North	Yes	No	No	No	No
B1K-45-14	Mediterranean_North	No	No	Yes	No	No
B1K-45-18	Admix	Yes	Yes	No	No	No
B1K-46-03	Mediterranean_Gailee	Yes	Yes	Yes	No	No
B1K-46-07	Mediterranean_Gailee	Yes	No	Yes	Yes	No
B1K-46-15	Mediterranean_Gailee	Yes	Yes	Yes	Yes	Yes
B1K-46-20	Admix	Yes	Yes	No	No	No
B1K-47-04	Steppe_Jerusalem	Yes	Yes	No	No	Yes
B1K-47-08	Steppe_Jerusalem	Yes	Yes	Yes	No	No
B1K-47-12	Steppe_Jerusalem	Yes	Yes	Yes	No	Yes
B1K-47-20	Steppe_Jerusalem	Yes	Yes	Yes	No	No
B1K-48-03	Steppe_Jerusalem	Yes	Yes	Yes	No	No
B1K-48-06	Steppe_Jerusalem	Yes	Yes	Yes	No	Yes
B1K-48-11	Steppe_Jerusalem	Yes	Yes	Yes	No	No
B1K-48-13	Steppe_Jerusalem	Yes	Yes	No	No	No
B1K-49-04	Admix	Yes	Yes	Yes	No	No
B1K-49-08	Admix	Yes	Yes	Yes	No	No
B1K-49-10	Steppe_Jerusalem	Yes	Yes	No	Yes	Yes
B1K-49-11	Steppe_Jerusalem	Yes	Yes	No	No	Yes
B1K-49-13	Steppe_Jerusalem	Yes	Yes	Yes	No	No
B1K-49-18	Steppe_Jerusalem	Yes	Yes	Yes	No	No
B1K-50-01	Mediterranean_Sharon	No	No	No	No	No
B1K-50-04	Mediterranean_Sharon	Yes	Yes	Yes	No	Yes
B1K-50-07	Mediterranean_Sharon	Yes	Yes	Yes	Yes	Yes
B1K-50-12	Mediterranean_Sharon	Yes	Yes	Yes	No	No
B1K-50-14	Mediterranean_Sharon	Yes	Yes	No	No	No
B1K-50-20	Mediterranean_Sharon	Yes	Yes	Yes	No	No
B1K-51-01	Mediterranean_North	Yes	Yes	Yes	Yes	Yes
B1K-51-04	Mediterranean_North	Yes	Yes	No	No	No
B1K-51-07	Mediterranean_North	Yes	Yes	Yes	No	No
B1K-51-10	Mediterranean_North	Yes	Yes	Yes	Yes	No
B1K-51-13	Mediterranean_North	Yes	Yes	Yes	No	No
B1K-51-19	Mediterranean_North	Yes	Yes	No	Yes	Yes
HID-06-5	Admix	No	No	No	No	No
HID-06-9	Mediterranean_North	No	No	No	No	No
HID-38-6	Mediterranean_North	No	No	No	No	No
					No	No
	30				No	No

### Sheet: Supporting Table S2
Supporting Table S2. List of agronomic inputs for both common garden experiments
Date	Milestone		Date	Input
2021-02-05	Seeds sown		2021-04-30	10ml irrigation
2021-02-26	Seedlings moved to vernalisation room		2021-05-27	Nevada herbicide
2021-04-07	Filler seed drilled		2021-05-27	Conclude AZT fungicide
2021-04-19	Seedling moved outside to aclimatise		2021-05-27	Tebucur fungicide
2021-04-29	Barley transplanted into plots		2021-05-27	Mn nutrient feritliser
2022-02-22	Seeds sown		2022-04-28	Doubletop fertiliser
2022-03-17	Seedlings moved to vernalisation room		2022-04-29	An nutrient fertiliser
2022-04-12	Filler seed drilled		2022-05-05	18ml irrigation
2022-04-28	Seedling moved outside to aclimatise		2022-05-10	18ml irrigation
2022-05-05	Barley transplanted into plots		2022-05-31	Ally max herbicide
			2022-05-31	Gal-gone herbicide
			2022-05-31	Azial herbicide
			2022-05-31	Siltra Xpro fungicide

### Sheet: Supporting Table S3
Supporting Table S3. Variance associated with each term of all models
	%N	%C	C:N	δ13C	NPQind-amp	NPQind-rate	NPQrel-amp	NPQrel-rate	NPQrel-res	ΦPSIIrec-amp	ΦPSIIrec-rate	ΦPSIIrec-res	NPQlinear	Maximum NPQ	Final NPQ	Final ΦPSII	DTH	Leaf mass	Leaf areas	SLA	Vcmax	Jmax	TPU	SL	Asat	gs	iWUE
Accession:year	8.2	6.3	13.5	21.2	5.9	17.3	3.7	12.2	11.6	6.3	11.1	16.8	12.3	3.6	7.8	12.1	7.3	8.2	6.2	12	0	14	11.1	4	0	4.6	18.6
Accession	1.5	3.1	0.9	10.9	10.1	12.3	11.8	18.8	16.7	11.7	18.9	13	20.4	14	17.3	6.9	8.7	31.3	40.2	13.2	18.2	14.3	10.3	3.6	8.7	6.7	0
Block:year	7.1	1.2	10.1	0.6	1.2	0.1	1.2	0.9	0	1.5	1.3	3.9	3.1	1.8	0	1.6	0	4.5	3.7	0	0.8	0	4	0	0	0	0
Column:year	0.1	0.4	0.5	1.9	1	0	0.8	0.6	2.2	0.7	0.9	3.5	1.9	1.5	2.1	3	0	1.1	1.6	1.6	0	0	0	0	0.8	0.3	0.2
Days_between:year	3.6	4.4	5	13.9	5	1	4.7	8.7	4.5	4.5	7.3	9.5	4.6	6.2	11.1	9.6	NA	4.6	6.1	11.8	11.4	7.8	9.3	0.2	2.8	6.8	10.7
Replication:year	0.9	2	0.4	2.3	0	2.3	0	2.5	0.4	0.8	3.5	3.6	4	0.2	0.5	6.4	0.1	0.6	1	1.5	0	0	0	0	1.2	0.8	1.7
year	18.7	24	10.3	5.3	46.2	13.8	51.9	13.1	0.3	42.8	11.7	1.7	0	43.1	8.6	14	81.7	17.1	5.2	27	0	0	0	32.5	32.7	26.6	0.6
Residual	59.8	58.7	59.3	44	30.7	53.3	25.8	43.2	64.4	31.8	45.1	47.9	53.7	29.5	52.5	46.3	2.1	32.6	36	32.9	69.5	63.9	65.4	59.7	53.7	54.2	68.2

### Sheet: Supporting Table S4
Supporting Table S4. Heritabiliites derived from year-specific models
Trait	2021	2022
Vcmax	0.5	0.21
Jmax	0.48	0.39
TPU	0.83	0
Asat	0.45	0.24
gs	0.34	0.41
iWUE	0.66	0.39
a400	0.4	0.33
sl	0.51	0.08
a_fit	0.5	0.52
b_fit	0.51	0.57
c_fit	0.52	0.58
d_fit	0.53	0.62
e_fit	0.37	0.57
f_fit	0.5	0.57
g_fit	0.54	0.62
h_fit	0.53	0.57
gradient	0.47	0.62
max_amp	0.49	0.61
end_NPQ	0.38	0.57
end_FvFm	0.4	0.5
%N	0.03	0.41
%C	0.14	0.42
CN	0.1	0.52
d15N	0	0.17
d13C	0.57	0.63
Days_to_heading	0.65	0.93
Mass	0.68	0.7
Area	0.73	0.69
SLA	0.53	0.69
A_low	0.19	Not measured in this year
A_sat	0.23	Not measured in this year
gs (A_low)	0.29	Not measured in this year
gs (A_sat)	0.26	Not measured in this year
Asat	Not measured in this year	0.19
gs (Asat)	Not measured in this year	0.36
ci (Asat)	Not measured in this year	0.45
iWUE (Asat)	Not measured in this year	0.4
Rd	Not measured in this year	0.12
A_sat64	Not measured in this year	0.21
log(Phi)	Not measured in this year	0.07
Photo1800	Not measured in this year	0.25
Photo1100	Not measured in this year	0.23
Photo500	Not measured in this year	0.28
Photo300	Not measured in this year	0.23
Photo150	Not measured in this year	0.3
Photo50	Not measured in this year	0.25

### Sheet: Supporting Table S5
Supporting Table S5. Results from two-way ANOVAs performed using glasshouse experiment data
Nested Two-way ANOVA results (parameter ~ origin/genotype * treatment)								Tukeys Results of Interest (to show on figures)
	p-value							parameter	comparison	percentage_change	tukeys_p_value
parameter	origin	treatment	origin:genotype	origin:treatment	origin:genotype:treatment			total_leaf_area	desert 40 - 80	54.3213	2.9e-06
total_leaf_area	0.0289	< 2e-16	1.35e-06	2.86e-05	7.3e-05			total_leaf_area	steppe 40 - 80	77.7367	0
vcmax	0.054736	0.000165	0.340688	0.135542	0.884198			vcmax	desert 40 - 80	17.2082	0.260266
jmax	0.0206	4.58e-07	0.4309	0.0343	0.8787			vcmax	steppe 40 - 80	38.8373	0.0014308
gs	0.591	1.85e-11	0.243	0.0131	0.8498			jmax	desert 40 - 80	17.7188	0.052414
iwue	0.9361	3.92e-05	0.01016	0.00378	0.68623			jmax	steppe 40 - 80	38.8939	5.3e-06
								gs	desert 40 - 80	45.625	0.0002977
								gs	steppe 40 - 80	71.3466	0
								iwue	desert 40 - 80	-16.1609	0.689242
								iwue	steppe 40 - 80	-87.3989	1.47e-05
